# Cell non-autonomous control of autophagy and metabolism by glial cells

**DOI:** 10.1101/2022.12.15.520639

**Authors:** Melissa G. Metcalf, Samira Monshietehadi, Arushi Sahay, Ashley E. Frakes, Jenni Durieux, Martina Velichkovska, Cesar Mena, Amelia Farinas, Melissa Sanchez, Andrew Dillin

## Abstract

Glia are the protectors of the nervous system, providing neurons with support and protection from cytotoxic insults. We previously discovered that four astrocyte-like glia can regulate organismal proteostasis and longevity in *C. elegans*. Expression of the UPR^ER^ transcription factor, XBP-1s, in these glia increases stress resistance, longevity, and activates the UPR^ER^ in intestinal cells via neuropeptides. Autophagy, a key regulator of metabolism and aging, has been described as a cell autonomous process. Surprisingly, we find that glial XBP-1s enhances proteostasis and longevity by cell non-autonomously reprogramming organismal lipid metabolism and activating autophagy. Glial XBP-1s regulates the activation of another transcription factor, HLH-30/TFEB, in the intestine. HLH-30 activates intestinal autophagy, increases intestinal lipid catabolism, and upregulates a robust transcriptional program. Our study reveals a novel role for glia in regulating peripheral lipid metabolism, autophagy, and organellar health through peripheral activation of HLH-30 and autophagy.
