## Supplemental Table 6 for "Cell non-autonomous control of autophagy and metabolism by glial cells"

### Sheet: Sheet1
	Glial XBP-1s vs N2		Glial XBP-1s, hlh-30 vs glial XBP-1s		hlh-30 vs glial XBP-1s hlh-30
	fold change	p-value (adj)	foldchange	p-value (adJ)	fold change	p-value (adj)
F20G2.1	2.01752	1.75386e-48	0.385014	0.241601	-1.29118	1.54277e-13
cdr-4	1.78236	8.95639e-42	0.432158	0.0837579	-2.47676	8.84351e-71
rnh-1.3	1.71401	4.97065e-36	0.251656	0.769898	-2.70404	1.85312e-90
lys-7	1.69205	7.37094e-49	-0.194061	0.775716	-1.39424	1.40024e-58
D1054.8	1.56003	1.68705e-32	0.459679	0.0428769	-2.3866	4.69558e-77
H11L12.1	1.51873	3.59166e-27	-0.226419	0.876624	-1.23734	3.81203e-12
C14C6.5	1.46156	3.71779e-28	0.217726	0.816924	-1.9901	1.62658e-88
gale-1	1.41071	2.29027e-61	0.151158	0.907357	-0.733291	1.702e-08
F09C8.1	1.3438	3.45756e-23	0.0833393	0.999988	-1.49002	5.08743e-28
F28F8.7	1.21535	4.21702e-19	-0.238798	0.785042	-0.922614	9.80059e-11
myo-2	1.159	1.60761e-15	-0.0926426	0.999988	-1.8885	8.63637e-56
ugt-32	1.11715	4.3032e-15	0.240775	0.805102	-1.93325	1.03798e-31
Y41C4A.32	1.09099	8.22829e-14	0.383994	0.249281	-2.34547	7.32314e-58
T01D3.6	1.06163	2.49284e-19	-0.0504303	0.999988	-1.07731	3.00525e-14
gad-3	1.05085	1.27321e-14	0.1011	0.999988	-1.16322	2.62028e-19
dsc-4	1.03521	5.33874e-21	0.190328	0.844739	-0.923083	9.57648e-12
Y49E10.37	1.00965	4.87956e-13	0.130286	0.999988	-2.26972	5.40403e-47
K09H9.7	0.934086	1.37885e-10	0.105946	0.999988	-1.26224	5.88003e-20
clec-41	0.927785	1.64442e-17	0.353444	0.110975	-1.09302	5.92009e-19
lys-1	0.882874	7.09833e-24	0.266756	0.34058	-1.00279	2.72474e-34
gst-38	0.876054	7.53965e-09	0.652575	0.0002582	-0.998125	7.52617e-08
Y38E10A.14	0.869981	1.58165e-08	-0.136747	0.999988	-1.24576	3.06012e-16
C27C7.1	0.866385	5.77415e-17	-0.169201	0.876624	-0.646443	2.02415e-07
spp-18	0.832007	1.01845e-07	0.143261	0.999988	-1.10502	3.44617e-14
lipl-1	0.808981	2.0738e-07	-0.296581	0.576493	-1.11306	1.52283e-15
W06A11.4	0.799883	3.8076e-07	0.0157175	0.999988	#N/A	#N/A
ZC204.14	0.780726	4.7072e-07	0.00168613	0.999988	-0.432318	0.150019
ugt-31	0.764987	1.55709e-06	0.112943	0.999988	-0.967404	1.79032e-07
C06E4.3	0.758127	6.60795e-09	0.326787	0.369659	-1.86047	8.61559e-27
enu-3.1	0.756833	1.99669e-06	-0.203482	0.912922	-0.782746	4.90453e-07
dct-18	0.724949	8.456e-12	0.419577	0.00762126	-1.06021	1.96911e-23
R03D7.2	0.721404	6.77926e-07	0.167953	0.955594	-0.957853	4.08097e-11
clec-66	0.715544	6.99274e-06	0.381713	0.222369	-1.33658	1.09221e-27
dod-19	0.712395	1.63345e-08	0.194271	0.88753	-0.714978	4.70856e-11
asp-17	0.689709	3.37339e-06	-0.118323	0.999988	-1.02753	2.45788e-08
endu-2	0.683554	6.66107e-08	0.085759	0.999988	-0.832708	4.28243e-12
dpy-17	0.681296	3.28446e-05	-0.0460774	0.999988	-0.792754	3.21667e-05
asp-6	0.670923	1.85656e-22	-0.0937737	0.993416	-0.494629	0.00957125
Y105C5B.15	0.668777	4.48996e-09	0.334831	0.143607	-0.93414	2.92871e-27
C17H12.8	0.662632	9.22415e-05	0.25184	0.699466	-0.601191	0.0109846
clec-67	0.66077	5.57246e-05	0.22575	0.818787	-0.983025	9.57648e-12
lys-2	0.655356	3.69902e-09	0.389142	0.0392019	-0.898058	2.49732e-15
thn-2	0.645781	4.40885e-05	-0.0624848	0.999988	-0.972721	5.62678e-11
clec-65	0.645423	1.96822e-10	0.28706	0.34058	-0.826784	2.57986e-18
M02H5.8	0.638788	0.000149118	0.192324	0.930498	-1.15284	6.793e-20
his-24	0.633758	5.00398e-06	0.0571569	0.999988	-0.480857	0.0122376
pgp-1	0.623331	0.00022858	-0.0969005	0.999988	-0.548004	0.0152225
pqn-75	0.620834	0.000372898	0.0614607	0.999988	-0.470515	0.0347563
Y58A7A.3	0.606558	1.98932e-05	0.14832	0.994906	-0.631097	0.000549644
ugt-29	0.604652	0.000554249	0.0859724	0.999988	-0.642163	0.000453789
lrg-1	0.602945	0.000695349	0.00301906	0.999988	-0.848133	1.51295e-07
aqp-8	0.601505	0.000398464	0.0628375	0.999988	-0.332895	0.114984
fbxb-97	0.595148	0.000370758	-0.235431	0.75376	-0.871547	1.17711e-05
cpr-1	0.588729	0.00103919	-0.708692	7.88e-08	-0.85456	4.37453e-10
F56A4.3	0.587104	0.000887135	0.257024	0.726599	-0.452241	0.0104799
lec-8	0.584207	7.23039e-11	0.211512	0.601196	-0.64497	5.30436e-08
Y37H2A.14	0.579961	0.000967701	0.231416	0.811409	-0.939558	7.25025e-07
wago-2	0.578608	8.49293e-08	-0.192955	0.620393	-0.263448	0.227292
F42A10.6	0.57281	0.000137585	0.161657	0.955594	-0.8861	1.3367e-13
asah-1	0.570701	0.000581024	-0.135924	0.999988	-0.656516	2.90995e-07
F52E1.14	0.561164	2.59189e-06	0.172754	0.884971	-0.56326	1.11848e-06
E03H4.8	0.557921	0.00212826	0.138945	0.999988	-0.146506	0.547497
Y94H6A.10	0.555131	3.86124e-06	0.420753	0.0176186	-0.722121	1.6262e-07
C29F3.7	0.554167	0.000627315	0.0320807	0.999988	-0.452736	0.00515745
cdr-2	0.551354	0.0030908	0.40869	0.162373	-0.884968	4.65621e-07
F54D5.4	0.550663	2.00328e-05	0.219693	0.775716	-0.695188	2.16818e-07
T10D4.6	0.549747	0.000214582	0.228064	0.844739	#N/A	#N/A
nspe-7	0.542793	3.3449e-05	-0.0608621	0.999988	-0.969907	3.55084e-08
M04F3.3	0.540767	0.00336162	-0.248609	0.775716	-0.523887	0.00307752
scl-2	0.5401	0.00125273	-0.238071	0.775716	-0.580407	0.000727162
C34H4.2	0.537286	0.00212826	0.082938	0.999988	-0.730492	4.07488e-07
tns-1	0.5372	0.001427	-0.0920286	0.999988	-0.628872	4.97337e-05
nspe-1	0.536685	0.00164057	-0.20837	0.859908	-0.469295	0.0897737
Y54G2A.36	0.536356	0.00212826	-0.287434	0.65054	-0.294478	0.331236
C14B9.2	0.530091	0.000790012	0.0408952	0.999988	-0.58459	1.14562e-06
Y11D7A.7	0.529294	0.000898594	0.0802614	0.999988	-0.337775	0.0545571
hil-3	0.525124	0.00526642	0.0834326	0.999988	-0.424375	0.0210205
pgp-5	0.518178	0.00702077	0.308488	0.576493	-1.53534	7.1062e-28
Y41E3.8	0.516413	0.00415779	-0.0545975	0.999988	-0.819688	1.09591e-08
F12E12.11	0.512041	0.00625239	0.28163	0.656121	-1.59783	4.46749e-24
timm-17B.2	0.51146	0.00767427	0.0313997	0.999988	-0.775661	0.000131049
asp-1	0.50764	1.61707e-09	-0.0275173	0.999988	-0.428022	0.0360883
C33G8.2	0.507304	0.00691422	-0.13416	0.999988	-0.162839	0.74206
B0035.13	0.503828	0.000358138	0.0266765	0.999988	-0.373289	0.113073
T16G1.6	0.50208	0.00710061	0.00770094	0.999988	-0.722154	0.000707937
ctsa-2	0.500356	9.53522e-05	0.0940936	0.999988	-0.477916	0.0146253
