## Supplemental Table 5 for "Cell non-autonomous control of autophagy and metabolism by glial cells"

### Sheet: Figure 3D
Figure 3D
Observed values		Wild type	unc-31(e928)	Glial XBP-1s	Glial XBP-1s, unc-31(e928)	Total
	3	0	1	17	2	20
	2	2	2	11	1	16
	1	5	5	13	8	31
	0	35	30	12	39	116
	total	42	38	53	50	183
Expected values		Wild type	unc-31(e928)	Glial XBP-1s	Glial XBP-1s, unc-31(e928)	Total
	3	4.59016	4.15301	5.79235	5.46448	20
	2	3.67213	3.3224	4.63388	4.37158	16
	1	7.11475	6.43716	8.97814	8.46995	31
	0	26.623	24.0874	33.5956	31.694	116
	total	42	38	53	50	183
Adjusted Residuals		Wild type	unc-31(e928)	Glial XBP-1s	Glial XBP-1s, unc-31(e928)
	3	-2.5862	-1.84169	5.85427	-1.84202
	2	-1.04063	-0.853192	3.67302	-1.98008
	1	-0.991059	-0.698237	1.7474	-0.207831
	0	3.0568	2.23671	-7.30578	2.51582
⍺ (significance level)	0.05			Statistically higher than expected value
number of tests	16			Statistically lower than expected value
Adj sig level	0.003125
(BONFERRONI)
Z CRITERIA	-2.95517

### Sheet: Figure S3B
Figure S3B
Observed values		Wild type	unc-13(s69)	Glial XBP-1s	Glial XBP-1s, unc-13(s69)	Total
	3	0	4	11	19	34
	2	2	2	17	11	32
	1	5	5	13	6	29
	0	35	25	12	9	81
	total	42	36	53	45	176
Expected values		Wild type	unc-13(s69)	Glial XBP-1s	Glial XBP-1s, unc-13(s69)	Total
	3	8.11364	6.95455	10.2386	8.69318	34
	2	7.63636	6.54545	9.63636	8.18182	32
	1	6.92045	5.93182	8.73295	7.41477	29
	0	19.3295	16.5682	24.392	20.7102	81
	total	42	36	53	45	176
Adjusted Residuals		Wild type	unc-13(s69)	Glial XBP-1s	Glial XBP-1s, unc-13(s69)
	3	-3.63433	-1.39849	0.316874	4.51095
	2	-2.58425	-2.20229	3.137	1.26252
	1	-0.915458	-0.469383	1.88994	-0.658956
	0	5.55993	3.16134	-4.08524	-4.05965
⍺ (significance level)	0.05			Statistically higher than expected value
number of tests	16			Statistically lower than expected value
Adj sig level	0.003125
(BONFERRONI)
Z CRITERIA	-2.95517

### Sheet: Figure S3D
Figure S3D
Observed values		Wild type	xbp-1(tm2492)	Glial XBP-1s	Glial XBP-1s, xbp-1(tm2492)	Total
	3	2	2	10	5	19
	2	6	4	9	3	22
	1	6	11	9	3	29
	0	20	19	9	22	70
	total	34	36	37	33	140
Expected values		Wild type	xbp-1(tm2492)	Glial XBP-1s	Glial XBP-1s, xbp-1(tm2492)	Total
	3	4.61429	4.88571	5.02143	4.47857	19
	2	5.34286	5.65714	5.81429	5.18571	22
	1	7.04286	7.45714	7.66429	6.83571	29
	0	17	18	18.5	16.5	70
	total	34	36	37	33	140
Adjusted Residuals		Wild type	xbp-1(tm2492)	Glial XBP-1s	Glial XBP-1s, xbp-1(tm2492)
	3	-1.50447	-1.62933	2.78617	0.303158
	2	0.355883	-0.880505	1.67775	-1.19587
	1	-0.507182	1.69051	0.631722	-1.88464
	0	1.18256	0.386746	-3.64165	2.19032
⍺ (significance level)	0.05			Statistically higher than expected value
number of tests	16			Statistically lower than expected value
Adj sig level	0.003125
(BONFERRONI)
Z CRITERIA	-2.95517

### Sheet: Figure 4D
Figure 4D
Observed values		Wild type EV	Glial XBP-1s EV	Wild type hlh-30 RNAi	Glial XBP-1s hlh-30 RNAi	Total
	0	16	67	8	52	143
	1_3	38	19	33	20	110
	4_9	21	4	19	11	55
	10+	1	0	0	2	3
	total	76	90	60	85	311
Expected values		Wild type EV	Glial XBP-1s EV	Wild type hlh-30 RNAi	Glial XBP-1s hlh-30 RNAi	Total
	0	34.9453	41.3826	27.5884	39.0836	143
	1_3	26.881	31.8328	21.2219	30.0643	110
	4_9	13.4405	15.9164	10.6109	15.0322	55
	10+	0.733119	0.868167	0.578778	0.819936	3
	total	76	90	60	85	311
Adjusted Residuals		Wild type EV	Glial XBP-1s EV	Wild type hlh-30 RNAi	Glial XBP-1s hlh-30 RNAi
	0	-5.01625	6.42739	-5.64813	3.29758
	1_3	3.06881	-3.35622	3.54006	-2.67834
	4_9	2.61451	-3.90541	3.15966	-1.34466
	10+	0.360314	-1.11068	-0.85095	1.5362
⍺ (significance level)	0.05			Statistically higher than expected value
number of tests	16			Statistically lower than expected value
Adj sig level	0.003125
(BONFERRONI)
Z CRITERIA	-2.95517
