## Supplemental Table 3 for "Cell non-autonomous control of autophagy and metabolism by glial cells"

### Sheet: Sheet1
	GO Biological Process	GO Cellular Component	GO Molecular function	Wormbase description
F20G2.1	oxidoreductase activity			Predicted to enable oxidoreductase activity. Is an ortholog of human CBR1 (carbonyl reductase 1) and CBR3 (carbonyl reductase 3).
cdr-4	IRE-1 mediated UPR Innate immune response	lysosome		Involved in stress response to cadmium ion. Acts upstream of or within IRE1-mediated unfolded protein response. Located in lysosome. Expressed in pm5; pm6; and pm7. Is an ortholog of human FAXC (failed axon connections homolog, metaxin like GST domain containing).
lys-7	Defense response			Involved in defense response to other organism. Expressed in head neurons; intestine; and rectal gland cell.
C14C6.5	Innate immune response			Involved in innate immune response.
gale-1	IRE-1 mediated UPR carbohydrate metabolic process	cytosol		Enables UDP-N-acetylglucosamine 4-epimerase activity and UDP-glucose 4-epimerase activity. Involved in several processes, including defense response to Gram-positive bacterium; gonad morphogenesis; and positive regulation of vulval development. Predicted to be located in cytosol. Expressed in head. Used to study galactosemia. Human ortholog(s) of this gene implicated in galactose epimerase defici…
F09C8.1	Phospholipid metabolic process		Phospholipase activity	Predicted to enable phospholipase activity. Predicted to be involved in phospholipid metabolic process. Expressed in intestine. Is an ortholog of human PLB1 (phospholipase B1).
F28F8.7	Negative regulator of transcription	nucleus		Predicted to enable transcription corepressor activity. Predicted to be involved in histone deacetylation; negative regulation of transcription, DNA-templated; and regulation of transcription by RNA polymerase II. Predicted to be located in nucleus. Predicted to be part of histone deacetylase complex and transcription regulator complex.
myo-2	ATP binding	myosin complex		Predicted to enable microfilament motor activity. Predicted to be involved in muscle contraction. Predicted to be located in myofibril and myosin filament. Predicted to be part of muscle myosin complex. Expressed in neurons and pharynx. Human ortholog(s) of this gene implicated in several diseases, including congenital heart disease (multiple); distal myopathy 1; hyaline body myopathy (multiple);…
Y41C4A.32	Golgi to ER trafficking	COPI vesicle coat		Predicted to be involved in Golgi vesicle transport and intracellular protein transport. Predicted to be part of COPI vesicle coat.
T01D3.6	Negative regulation of peptidase activity	extracellular		Predicted to enable calcium ion binding activity and serine-type endopeptidase inhibitor activity. Predicted to be involved in negative regulation of endopeptidase activity. Predicted to be located in extracellular matrix and extracellular space. Is an ortholog of human FCGBP (Fc fragment of IgG binding protein).
dsc-4	Lipid transport	Endoplasmic reticulum	Lipid binding	Predicted to enable lipid transfer activity and phospholipid transporter activity. Involved in lipoprotein transport and plasma lipoprotein particle assembly. Located in endoplasmic reticulum. Expressed in intestine. Human ortholog(s) of this gene implicated in several diseases, including abdominal obesity-metabolic syndrome 1; abetalipoproteinemia; and hyperinsulinism. Is an ortholog of human MT…
gst-38	PERK mediated UPR		Transferase activity	Predicted to enable glutathione transferase activity. Involved in PERK-mediated unfolded protein response and innate immune response. Is an ortholog of human HPGDS (hematopoietic prostaglandin D synthase).
spp-18	Innate immune response			Involved in innate immune response.
lipl-1	Lipid metabolic process	Lysosome	Hydrolase activity	Predicted to enable hydrolase activity, acting on ester bonds. Involved in lipid catabolic process. Located in lysosome. Expressed in intestine. Human ortholog(s) of this gene implicated in Wolman disease; autosomal recessive congenital ichthyosis 8; and cholesterol ester storage disease. Is an ortholog of several human genes including LIPA (lipase A, lysosomal acid type); LIPF (lipase F, gastric…
ZC204.14				Enriched in NSM; germ line; and somatic gonad precursor based on RNA-seq studies. Is affected by several genes including daf-2; age-1; and daf-12 based on microarray; tiling array; and RNA-seq studies. Is affected by eight chemicals including 1-methylnicotinamide; Psoralens; and allantoin based on RNA-seq and microarray studies.
enu-3.1	Axon extension	Membrane		Involved in axon extension involved in axon guidance. Located in neuronal cell body. Expressed in head; nervous system; and seam cell.
endu-2	Endoribonuclease activity		RNA binding	Predicted to enable endoribonuclease activity. Involved in defense response to Gram-negative bacterium and innate immune response. Expressed in amphid neurons; head muscle; and muscle cell. Used to study cancer. Is an ortholog of human ENDOU (endonuclease, poly(U) specific).
thn-2	Defense response to gram-negative bacterium	Extracellular region		Involved in defense response to Gram-negative bacterium and defense response to Gram-positive bacterium. Predicted to be located in extracellular region.
his-24	DNA packaging	nucleus	DNA binding	Predicted to enable double-stranded DNA binding activity and nucleosomal DNA binding activity. Predicted to be involved in DNA packaging and regulation of nucleobase-containing compound metabolic process. Located in chromosome, telomeric region; cytoplasm; and nucleus. Predicted to be part of nucleosome. Expressed in several structures, including germ line and gonad. Is an ortholog of human H1-0 …
pgp-1	Transmembrane transport Response to stimulus	membrane	Transmembrane transporter activity	Predicted to enable ATPase-coupled transmembrane transporter activity and efflux transmembrane transporter activity. Involved in defense response to other organism; response to metal ion; and response to nematicide. Located in apical plasma membrane. Expressed in intestinal cell; intestine; and pharynx. Human ortholog(s) of this gene implicated in several diseases, including autoimmune disease (m…
Y58A7A.3				Enriched in amphid sheath cell; hypodermis; intestine; sensory neurons; and somatic gonad precursor based on tiling array and RNA-seq studies. Is affected by several genes including daf-16; daf-2; and glp-1 based on microarray; tiling array; and RNA-seq studies. Is affected by twenty-seven chemicals including Ethanol; 1-methylnicotinamide; and methylmercuric chloride based on RNA-seq and microarr…
aqp-8	Transmembrane transport	membrane		Predicted to enable channel activity. Predicted to be involved in transmembrane transport. Located in cell surface. Expressed in several structures, including excretory system; germ line; intestinal cell; non-striated muscle; and ray. Human ortholog(s) of this gene implicated in kidney disease. Is an ortholog of human AQP3 (aquaporin 3 (Gill blood group)) and AQP9 (aquaporin 9).
cpr-1	Protein metabolic process	lysosome	Hydrolase activity	Predicted to enable cysteine-type endopeptidase activity. Predicted to be involved in proteolysis involved in cellular protein catabolic process. Predicted to be located in extracellular space and lysosome. Human ortholog(s) of this gene implicated in several diseases, including autoimmune disease of the nervous system (multiple); carcinoma (multiple); and type 2 diabetes mellitus. Is an ortholog…
F56A4.3	Glutathione metabolic process	cytosol	Glutathione transferase activity	Predicted to enable glutathione transferase activity. Predicted to be involved in glutathione metabolic process. Predicted to be located in cytosol. Human ortholog(s) of this gene implicated in several diseases, including Alzheimer's disease; autoimmune disease (multiple); carcinoma (multiple); and hematologic cancer (multiple). Is an ortholog of human GSTP1 (glutathione S-transferase pi 1).
asah-1	Lipid metabolic process	lysosome	Hydrolase activity	Predicted to enable N-acylsphingosine amidohydrolase activity. Predicted to be involved in fatty acid metabolic process and sphingolipid metabolic process. Predicted to be located in extracellular region and lysosome. Human ortholog(s) of this gene implicated in Farber lipogranulomatosis; sphingolipidosis; and spinal muscular atrophy with progressive myoclonic epilepsy. Is an ortholog of human AS…
F52E1.14				Enriched in OLL; PVD; head mesodermal cell; and intestine based on tiling array; RNA-seq; and microarray studies. Is affected by several genes including daf-16; daf-2; and rrf-3 based on RNA-seq and microarray studies. Is affected by sixteen chemicals including Ethanol; rotenone; and manganese chloride based on RNA-seq and microarray studies.
E03H4.8	Establishment of localization	Membrane coat	Structural molecule activity	Predicted to enable structural molecule activity. Predicted to be involved in intracellular protein transport and vesicle-mediated transport. Predicted to be part of membrane coat. Human ortholog(s) of this gene implicated in primary autosomal recessive microcephaly 19. Is an ortholog of human COPB2 (COPI coat complex subunit beta 2).
C29F3.7	Innate immune response	Membrane raft		Involved in innate immune response. Located in membrane raft.
nspe-7				Enriched in AFD; PLM; hypodermis; and intestine based on tiling array and RNA-seq studies. Is affected by several genes including daf-16; daf-2; and skn-1 based on microarray and RNA-seq studies. Is affected by twenty-three chemicals including hydrogen sulfide; tryptophan; and bisphenol A based on microarray and RNA-seq studies. Is predicted to encode a protein with the following domains: Protein…
scl-2		Extracellular space		Predicted to be located in extracellular space. Expressed in intestinal cell. Is an ortholog of human CRISP2 (cysteine rich secretory protein 2) and PI15 (peptidase inhibitor 15).
C14B9.2	IRE1 mediated UPR Response to ER stress	Endoplasmic reticulum	Isomerase activity	Predicted to enable protein disulfide isomerase activity. Involved in IRE1-mediated unfolded protein response. Predicted to be located in cell surface and endoplasmic reticulum. Is an ortholog of human PDIA4 (protein disulfide isomerase family A member 4).
hil-3	DNA packaging	nucleus	DNA binding	Predicted to enable double-stranded DNA binding activity and nucleosomal DNA binding activity. Predicted to be involved in DNA packaging and regulation of nucleobase-containing compound metabolic process. Predicted to be located in nucleus. Predicted to be part of nucleosome. Expressed widely. Is an ortholog of human H1-0 (H1.0 linker histone).
Y41E3.8	IRE1 mediated UPR	Endoplasmic reticulum		Predicted to be involved in calcium ion transport and endoplasmic reticulum calcium ion homeostasis. Acts upstream of or within IRE1-mediated unfolded protein response. Predicted to be located in Golgi apparatus and endoplasmic reticulum membrane. Is an ortholog of human SELENOK (selenoprotein K).
asp-1	Proteolysis	lysosome	Hydrolase activity	Predicted to enable aspartic-type endopeptidase activity. Predicted to be involved in cell death. Located in cytoplasm and external side of apical plasma membrane. Expressed in intestinal cell and intestine. Is an ortholog of human CTSE (cathepsin E); PGA5 (pepsinogen A5); and PGC (progastricsin).
B0035.13	Lipid metabolic process			Predicted to be involved in lipid metabolic process.
T16G1.6				Expressed in head neurons and intestine. Is predicted to encode a protein with the following domains: Protein of unknown function (DUF1679); Protein kinase-like domain superfamily; Uncharacterised oxidoreductase Dhs-27; and CHK kinase-like.
