## Supplemental Table 4 for "Cell non-autonomous control of autophagy and metabolism by glial cells"

### Sheet: Sheet1
Genotype	Source	Identifier	Backcrossed to N2
N2	CGC	N2
uthIs439[hlh-17p::xbp-1s, myo-2p::tdTomato]	Frakes et al. 2020	AGD1723	10X
uthIs440[hlh-17p::xbp-1s, myo-2p::tdTomato]	Frakes et al. 2020	AGD1724	10X
ldrIs1 [dhs-3p::dhs-3::GFP + unc-76(+)]	CGC	LIU1	n/a
uthIs439[hlh-17p::xbp-1s, myo-2p::tdTomato]; ldrIs1[dhs-3p::dhs-3::GFP + unc-76(+)]	This study	AGD2110	n/a
unc-119(ed3)III; pwIs50[lmp-1::GFP+Cbr-unc-119(+)]	This study	RT258	n/a
uthIs439[hlh-17p::xbp-1s, myo-2p::tdTomato]; unc-119(ed3)III; pwIs50[lmp-1::GFP+Cbr-unc-119(+)]	This study	AGD2976	n/a
unc-119(ed3) III; uthSi60[vha-6p::ERss::mRuby::HDEL::unc-54 3'UTR cb-unc-119(+)] IV	Daniele et al. 2020	AGD2192	n/a
uthIs440[hlh-17p::xbp-1s, myo-2p::tdTomato]; unc-119(ed3) III; uthSi60[vha-6p::ERss::mRuby::HDEL::unc-54 3'UTR cb-unc-119(+)] IV	This study	AGD2196	n/a
uthIs440[hlh-17p::xbp-1s, myo-2p::tdTomato]; unc-119(ed3) III; uthSi60[vha-6p::ERss::mRuby::HDEL::unc-54 3'UTR cb-unc-119(+)] IV; egl-3(ok979)V	This study	AGD2287	n/a
uthIs440[hlh-17p::xbp-1s, myo-2p::tdTomato]; unc-119(ed3) III; uthSi60[vha-6p::ERss::mRuby::HDEL::unc-54 3'UTR cb-unc-119(+)] IV; unc-31(e928)IV	This study	AGD2318	n/a
sqIs17[hlh-30p::hlh-30::GFP + rol-6(su1006)]	CGC	MAH240	0X
uthIs439[hlh-17p::xbp-1s, myo-2p::tdTomato]; sqIs17[hlh-30p::hlh-30::GFP + rol-6(su10006)]	This study	AGD2213	n/a
sqIs17[hlh-30p::hlh-30::GFP + rol-6(su1006)]; unc-13(s69) I	This study	AGD2788	n/a
sqIs17[hlh-30p::hlh-30::GFP + rol-6(su1006)]; unc-31(e928) IV	This study	AGD2789	n/a
uthIs439[hlh-17p::xbp-1s, myo-2p::tdTomato]; sqIs17[hlh-30p::hlh-30::GFP + rol-6(su10006)]; unc-13(s69) I	This study	AGD2790	n/a
uthIs439[hlh-17p::xbp-1s, myo-2p::tdTomato]; sqIs17[hlh-30p::hlh-30::GFP + rol-6(su10006)]; unc-31(e928) IV	This study	AGD2791	n/a
uthEx935[hlh-17p::hlh-30(gDNA)::tbb-2 3'UTR]	This study	AGD2669	n/a
uthEx935[hlh-17p::hlh-30(gDNA)::tbb-2 3'UTR, unc-122p::RFP::unc-54 3' UTR]; sqIs17[hlh-30p::hlh-30::GFP + rol-6(su1006)]	This study	AGD2769	n/a
uthEx937[hlh-17p::hlh-30(gDNA)::tbb-2 3'UTR]	This study	AGD2671	n/a
hlh-30(tm1978) IV	CGC	AGD2348	7x
uthIs440[hlh-17p::xbp-1s, myo-2p::tdTomato]; hlh-30(tm1978) IV	This study	AGD2491	n/a
zcls4[hsp-4p::GFP]V	CGC	SJ4005	5x
uthIs439[hlh-17p::xbp-1s, myo-2p::tdTomato]; zcIs4[hsp-4p::GFP]	Frakes et al. 2020	AGD1566	n/a
pwIs23[vit-2::GFP]	Daniele et al. 2020	AGD1415	4X
uthIs439[hlh-17p::xbp-1s, myo-2p::tdTomato]; pwIs23[vit-2::GFP]	This study	AGD2274	n/a
dgEx80[pAMS66 vha-6p::Q44::YFP+rol-6(su1006)+pBluescriptII]	CGC	GF80	n/a
uthIs439[hlh-17p::xbp-1s, myo-2p::tdTomato]; dgEx80[pAMS66 vha-6p::Q44::YFP+rol-6(su1006)+pBluescriptII]	Frakes et al. 2020	AGD2394	n/a
sqls11[lgg-1p::mCherry::GFP::lgg-1 + rol-6]	Hansen Lab	MAH215	n/a
uthIs439[hlh-17p::xbp-1s, myo-2p::tdTomato]; sqls11[lgg-1p::mCherry::GFP::lgg-1 + rol-6]	This study	AGD2212	n/a
zls356[pGP30(daf-16p::daf-16a::GFP), pRF4(rol-6)]	CGC	TJ356	n/a
eat-2(ad1116)II	CGC	DA1116	2x
daf-7(e1372)III	CGC	CB1372	2x
uthIs439[hlh-17p::xbp-1s, myo-2p::tdTomato]; zls356[pGP30(daf-16::daf-16a::GFP), pRF4(rol-6)]	This study	AGD1873	n/a
